# Chromosomal inversions mediated by tandem insertions of transposable elements

**DOI:** 10.1101/2025.01.09.631634

**Authors:** Robin Aasegg Araya, William B Reinar, Ole K Tørresen, Clément Goubert, Tara J Daughton, Siv Nam Khang Hoff, Helle T Baalsrud, Marine Servane Ono Brieuc, Anna Komisarczuk, Sissel Jentoft, José Cerca, Kjetill S Jakobsen

## Abstract

Chromosomal inversions play a crucial role in evolution by influencing phenotypes through the linkage of co-adapted alleles. While inversions have been found across a large number of taxa, mapping and characterizing inversion breakpoint regions remains challenging, often due to the presence of complex tandem repeats and transposable elements (TEs). Here, we identify and quantify TEs in the breakpoints of the four large-scale inversions previously reported in Atlantic cod, leveraging on three high-quality long-read-based reference genome assemblies for the Norwegian Coastal cod, the Northeast Arctic cod and Celtic cod ecotypes. We detected a significant enrichment of TE orders and superfamilies with terminal inverted repeats (TIRs) within the inversion breakpoints of chromosomes 1, 7 and 12. Notably, we discovered a tandem accumulation of miniature inverted-repeat transposable elements (MITEs) belonging to a family of *hAT* transposons, exclusively residing in the breakpoints of the inverted haplotype on chromosomes 1 and 7 found in the Northeast Arctic cod. The accumulation of tandemly arranged TEs in breakpoint regions suggests that they have driven the appearance of inversions through ectopic recombination, further supporting the potential of TEs in facilitating chromosomal reorganizations with large evolutionary implications.
