## Supplementary Tables for "Chromosomal inversions mediated by tandem insertions of transposable elements"

### Sheet: S.Table S1
TABLE S1: Comparison of breakpoint estimations. A) Structural variants (SVs, ≥ 50 bp) from alignment of reference assemblies (NEAC vs. NCC) near inversion breakpoints (estimated with SyRi, ± 50,000 bp) in chromosomes 1, 2, 7 and 12. The reference always carries the ancestral variant of the inversion (i.e., non-inverted).B) Coordinates of breakpoint regions used for comparing breakpoint pairs. The…
TABLE S1A													Table S1B
Breakpoint	Chrom	Start	End	Seq in ref	Seq in query	Chrom	Start	End	SV uniq ID	SV parent ID	Type		Chr	A			A syntenic			B			B syntenic					C		C syntenic
Reference = NCC (ancestral)						Query = NEAC (derived)										(+)		(-)				(-)		(+)		(-)				(-)		(+)
Asyn vs. A	chr01	10645336	10645408	TAATATAATAATAATAATAATAATACATTTAATTTAGAGGCGCCTTTCAAGACACCCAAGGTCAATCACGGAC	T	chr01	11258431	11258431	DEL35287	SYN14	DEL		1	11249210-11349210		10636155-10686592		18387060-18433037		19134386-19234386		10687011-10732513		27691817-27725352*		27836456-27847581		28285028-28385028		18430832-18460747		27849609-27884822
Asyn vs. A	chr01	10648152	10685263	-	-	chr01	11261287	11300330	SYNAL299	SYN14	SYNAL		2	21803444-21903444		24215769-24265675		28205899-28256896		26107422-26207422		24256857-24315952		28265248-28311843		-		-		-		-
Asyn vs. A	chr01	10685263	10686256	-	-	chr01	11300330	11301978	HDR289	SYN14	HDR		7	16804878-16904878		13315728-13353691		24850737-24895971		26324488-26424488		24898069-24918394		13299822-13313587		-		-		-		-
Asyn vs. A	chr01	10686257	10686592	-	-	chr01	11301979	11302314	SYNAL300	SYN14	SYNAL		12	592573-692573		13705027-13732333		-		13610168-13710168		500968-533727		-		-		-		-		-
Asyn vs. A	chr01	10686593	10687011	-	-	chr01	-	-	NOTAL29	-	NOTAL		*Only in reverse direction (-).
Asyn vs. A	chr01	10687012	18433037	-	-	chr01	11304578	19183077	INV32	-	INV
Asyn vs. A	chr01	10687012	10706115	-	-	chr01	19183077	19163191	INVAL468	INV32	INVAL
Asyn vs. A	chr01	10706115	10708912	-	-	chr01	19160334	19157551	INVAL469	INV32	INVAL
Asyn vs. A	chr01	10708912	10709703	-	-	chr01	19155529	19157551	HDR291	INV32	HDR
Asyn vs. A	chr01	10709704	10711028	-	-	chr01	19155528	19154185	INVAL470	INV32	INVAL
Asyn vs. A	chr01	10711028	10714011	-	-	chr01	19152906	19154185	HDR292	INV32	HDR
Asyn vs. A	chr01	10714012	10769655	-	-	chr01	19152905	19094607	INVAL471	INV32	INVAL
Bsyn vs. B	chr01	18395650	18401776	-	-	chr01	11454012	11447747	INVAL952	INV32	INVAL
Bsyn vs. B	chr01	18401776	18401828	-	-	chr01	11447534	11447747	HDR772	INV32	HDR
Bsyn vs. B	chr01	18401829	18417157	-	-	chr01	11447533	11432060	INVAL953	INV32	INVAL
Bsyn vs. B	chr01	18417157	18419058	-	-	chr01	11430157	11432060	HDR773	INV32	HDR
Bsyn vs. B	chr01	18419059	18421075	-	-	chr01	11430156	11428140	INVAL954	INV32	INVAL
Bsyn vs. B	chr01	18421075	18421571	-	-	chr01	11316028	11428140	HDR774	INV32	HDR
Bsyn vs. B	chr01	18421572	18421986	-	-	chr01	11316027	11315613	INVAL955	INV32	INVAL
Bsyn vs. B	chr01	18422017	18430954	-	-	chr01	11315486	11306649	INVAL956	INV32	INVAL
Bsyn vs. B	chr01	18422425	18422490	AGAGACATAAGCCATAAAAGCCATAAAGAGGAACCATGAAATGGAAGGGACGGACCAAAACTTGCT	A	chr01	11315092	11315092	DEL91836	INV32	DEL
Bsyn vs. B	chr01	18431001	18432518	-	-	chr01	11306590	11305070	INVAL957	INV32	INVAL
Bsyn vs. B	chr01	18432518	18432692	-	-	chr01	11304923	11305070	HDR777	INV32	HDR
Bsyn vs. B	chr01	18432693	18433037	-	-	chr01	11304922	11304578	INVAL958	INV32	INVAL
Bsyn vs. B	chr01	18430833	18431743	-	-	chr01	28310640	28311550	INVDP120	-	INVDP
Bsyn vs. B	chr01	18430833	18431743	-	-	chr01	28311550	28310640	INVDPAL2032	INVDP120	INVDPAL
Bsyn vs. B	chr01	18433038	18456864	-	-	-	-	-	NOTAL30	-	NOTAL
Bsyn vs. B	chr01	18456865	27847581	-	-	chr01	19186467	28288925	INV33	-	INV
Bsyn vs. B	chr01	18456865	18477272	-	-	chr01	28288925	28268329	INVAL959	INV33	INVAL
Bsyn vs. B	chr01	18461581	18461669	TACATATATATATATAGAGAGAGAGAGAGAGAGAGAGAGAGAGAGAGAGAGAGAGAGAGAGAGAGAGAGAGAGAGAGAGAGAGAGAGAG	T	chr01	28284203	28284203	DEL92103	INV33	DEL
Bsyn vs. B	chr01	18467781	18467849	ACACACACACAACACACACACACACACACACACACACACACACACACACACACACACACACACACAAAG	A	chr01	28278134	28278134	DEL92183	INV33	DEL
Bsyn vs. B	chr01	18471259	18471331	TGTGTGTGTGTGTGTGCGTGCGTGCGTGCGTGCGTGCGTGCGTGCGTGCGTGCGTGCGTGCGTGCGTGCGTGC	T	chr01	28274296	28274296	DEL92222	INV33	DEL
Bsyn vs. B	chr01	18475283	18475432	GTGTGTGTGTGTGTGTGTGTGTGTGTGTGTGTGTGTGTGTGTGTGTGTGTGTGTGTGTGTGTGTGTGTGTGTGTGTGTGTGTGTGTGTGTGTGTGTGTGTGTGTGTGTGTGTGTGTGTGTGTGTGTGTGCGTGTTTTTGTGTGTGTGTGT	G	chr01	28270329	28270329	DEL92259	INV33	DEL
Bsyn vs. B	chr01	18477247	18494466	-	-	chr01	28268216	28250886	INVAL960	INV33	INVAL
Bsyn vs. B	chr01	18477474	18477784	ATCCTAATAATAATAATTCATTATATTTATATAGCGCTTTTCAATGACCCAAAGACGCTTACAGAAGGGGGGGACCTAACTCACCACCACCAGTGTGTAGCACCCACTTGGGTGATGCACGGCAGCCAATCTGAGCCAGAACGCTCACCACACACCAGCTTGAGGTGGAGAGTGAGGGAATTGATGAGTCAGCCAATTGTACAGGAGGATTATTAGGGGGCCAGATCGAATGAGCCTGGTTGGGCCAGGACACCGGGGAAACCCCTACTCTTTACGATAAGTGTCCTGGGATCTTTTATGACCTCAGTGAG	A	chr01	28267990	28267990	DEL92285	INV33	DEL
Csyn vs. C	chr01	27836457	27838965	-	-	chr01	19197846	19195307	INVAL1896	INV33	INVAL
Csyn vs. C	chr01	27838965	27839979	-	-	chr01	19194215	19195307	HDR1715	INV33	HDR
Csyn vs. C	chr01	27839980	27841048	-	-	chr01	19194214	19193143	INVAL1897	INV33	INVAL
Csyn vs. C	chr01	27841048	27841227	-	-	chr01	19193044	19193143	HDR1716	INV33	HDR
Csyn vs. C	chr01	27841228	27841525	-	-	chr01	19193043	19192744	INVAL1898	INV33	INVAL
Csyn vs. C	chr01	27841525	27841739	-	-	chr01	19192589	19192744	HDR1717	INV33	HDR
Csyn vs. C	chr01	27841740	27847581	-	-	chr01	19192588	19186467	INVAL1899	INV33	INVAL
Csyn vs. C	chr01	27847582	27849609	-	-	-	-	-	NOTAL31	-	NOTAL
Csyn vs. C	chr01	27849610	27880313	-	-	chr01	28335347	28365938	SYN15	-	SYN
Csyn vs. C	chr01	27849610	27872503	-	-	chr01	28335347	28358201	SYNAL301	SYN15	SYNAL
Csyn vs. C	chr01	27852699	27852813	ACACATACACGAACACGCACACACAAAAACACACACACACACACAGAAAGATGTACAGATACATCCATAAACCCAAATACCCCTGTCACCGAAAGACAACAATGCATATAAATAT	A	chr01	28338439	28338439	DEL151912	SYN15	DEL
Csyn vs. C	chr01	27872503	27872556	-	-	chr01	28358201	28358254	HDR1718	SYN15	HDR
Csyn vs. C	chr01	27872557	27873519	-	-	chr01	28358255	28359224	SYNAL302	SYN15	SYNAL
Csyn vs. C	chr01	27873519	27873748	-	-	chr01	28359224	28359373	HDR1719	SYN15	HDR
Csyn vs. C	chr01	27873749	27874897	-	-	chr01	28359374	28360561	SYNAL303	SYN15	SYNAL
Csyn vs. C	chr01	27874897	27875266	-	-	chr01	28360561	28360865	HDR1720	SYN15	HDR
Csyn vs. C	chr01	27875267	27878551	-	-	chr01	28360866	28364155	SYNAL304	SYN15	SYNAL
Csyn vs. C	chr01	27878551	27878629	-	-	chr01	28364155	28364257	HDR1721	SYN15	HDR
Csyn vs. C	chr01	27878630	27880313	-	-	chr01	28364258	28365938	SYNAL305	SYN15	SYNAL
Csyn vs. C	chr01	27880314	28060093	-	-	-	-	-	NOTAL32	-	NOTAL
Reference = NEAC (ancestral)						Query = NCC (derived)
Asyn vs. A	chr02	24264009	24264284	-	-	chr02	21853125	21853400	HDR590	SYN42	HDR
Asyn vs. A	chr02	24264285	24265675	-	-	chr02	21853401	21854749	SYNAL588	SYN42	SYNAL
Asyn vs. A	chr02	24256858	24257240	-	-	chr02	26160469	26160851	INVDP190	-	INVDP
Asyn vs. A	chr02	24256858	24257240	-	-	chr02	26160851	26160469	INVDPAL1291	INVDP190	INVDPAL
Asyn vs. A	chr02	24265676	24285692	-	-	-	-	-	NOTAL128	-	NOTAL
Asyn vs. A	chr02	24285693	28256896	-	-	chr02	21853827	26137403	INV56	-	INV
Asyn vs. A	chr02	24285693	24311705	-	-	chr02	26137403	26111666	INVAL669	INV56	INVAL
Asyn vs. A	chr02	24289656	24289712	AAATGTAGGACAACCCCGTACAAGCCTATACATCTGGCTGACCTGGGAAGTATGTAG	A	chr02	26133192	26133192	DEL75877	INV56	DEL
Asyn vs. A	chr02	24290238	24290322	CTGTGTGTGTGCGTGTGTGTGTGTGTGTGTGTGTGTGTGTGTGTGTGTGTGTGTGTGTGTGTGTTTGTGTGTGTGTGTGTGTGTG	C	chr02	26132664	26132664	DEL75890	INV56	DEL
Asyn vs. A	chr02	24309573	24309803	TCCAGTAATAATAATAATAATAATAATAATACATTTAATTTAGAGGCGCCTTTCAAGACACCCAAGGTCACCTTACAGAGCATATAGTCATCATTCAAAACTATGTAAAACAGACCAGGAATAAAAGGAAAACAGAGGTTAAACATGAAGAAGAATAATAATTAATAACACTCAAAGACGCCTAAAGTGAAGGGGGGACCTCACTAACCACCACCAATATGTAGCACCCAC	T	chr02	26113550	26113550	DEL76102	INV56	DEL
Asyn vs. A	chr02	24311751	24318235	-	-	chr02	26111622	26105177	INVAL670	INV56	INVAL
Asyn vs. A	chr02	24318235	24331018	-	-	chr02	26092778	26105177	HDR592	INV56	HDR
Asyn vs. A	chr02	24331019	24331330	-	-	chr02	26092777	26092466	INVAL671	INV56	INVAL
Asyn vs. A	chr02	24331330	24331643	-	-	chr02	26091544	26092466	HDR593	INV56	HDR
Asyn vs. A	chr02	24331644	24333526	-	-	chr02	26091543	26089661	INVAL672	INV56	INVAL
Asyn vs. A	chr02	24333526	24333678	-	-	chr02	26089560	26089661	HDR594	INV56	HDR
Asyn vs. A	chr02	24333679	24342815	-	-	chr02	26089559	26080121	INVAL673	INV56	INVAL
Bsyn vs. B	chr02	28208717	28219176	-	-	chr02	21900380	21890204	INVAL1108	INV56	INVAL
Bsyn vs. B	chr02	28213978	28214238	CAGAGCAGTGAGTCTGCTCCTCTCTCTAGAGCAGTGAGTCTGCTCCTCTCTCTAGAGCAGTGAGTCTGCACCTCTCTCTAGAGCAGTGAGTCTGCACCTCTCTCTAGAGCAGTGAGTCTGCTCCTCTCTCTAGAGCAGTGAGTCTGCTCCTCTCTCTAGAGCAGTGAGTCTGCTCCTCTCTCTAGAGCAGTGAGTCTGCTCCTCTCTCTAGAGCAGTGAGTCTGCACCTCTCTCTAGAGCAGTGAGTCTGCTCCTCTCTCT	C	chr02	21895146	21895146	DEL103784	INV56	DEL
Bsyn vs. B	chr02	28219214	28224251	-	-	chr02	21890078	21885103	INVAL1109	INV56	INVAL
Bsyn vs. B	chr02	28219352	28219466	AGTACTGCAGGGCTCCTCTGAACCCGTGTGTCTGTGCAGACGTGCTCCTCTGTTGTAGTGTTGCAGTAGTGTTGTAGTAGTAGTGTCGTAGTAGTGTAGTAGTAGTATTAGTGTT	A	chr02	21889941	21889941	DEL103840	INV56	DEL
Bsyn vs. B	chr02	28224251	28224432	-	-	chr02	21885071	21885103	HDR1030	INV56	HDR
Bsyn vs. B	chr02	28224433	28225684	-	-	chr02	21885070	21883758	INVAL1110	INV56	INVAL
Bsyn vs. B	chr02	28225684	28225806	-	-	chr02	21883655	21883758	HDR1031	INV56	HDR
Bsyn vs. B	chr02	28225807	28226347	-	-	chr02	21883654	21883109	INVAL1111	INV56	INVAL
Bsyn vs. B	chr02	28226347	28226464	-	-	chr02	21882997	21883109	HDR1032	INV56	HDR
Bsyn vs. B	chr02	28226465	28235848	-	-	chr02	21882996	21873884	INVAL1112	INV56	INVAL
Bsyn vs. B	chr02	28227035	28227167	ATGGCGGTTAGCAAGGTTAGCTCAGGTTTTAGCATGGTGGTTAGCTAGGTTAACTCAGGTTTTGGCATGGTGGTCAGGTAGGTTAGCTCAGACTTTAGCATGGCGGTTAGCAAGGTTAGCTGAGACTTAAGCC	A	chr02	21882456	21882456	DEL103930	INV56	DEL
Bsyn vs. B	chr02	28230693	28230769	TGTTTATATTATGTGTATCAGGGCCGTGTGTATTTCTATATATCATATATATAGTATATATACATATATGTATAGTA	T	chr02	21878903	21878903	DEL103976	INV56	DEL
Bsyn vs. B	chr02	28233558	28233678	GACACCCTGACAGCACAGCCTCCACCCAAACACCACCCGCTACACCCTGACAGCACAGCCTCCACCCAAACACCACCCGCTACACCCTGACAGCACAGCCTCCACCCAAACACCACCCGCT	G	chr02	21876045	21876045	DEL104009	INV56	DEL
Bsyn vs. B	chr02	28235848	28236726	-	-	chr02	21873814	21873884	HDR1033	INV56	HDR
Bsyn vs. B	chr02	28236727	28244547	-	-	chr02	21873813	21866282	INVAL1113	INV56	INVAL
Bsyn vs. B	chr02	28239995	28240049	CTGTGTGTGTGTGTGTGTGTGTGTGTGTGTGTGTGTGTGTGTGTGTGTGTGTGTG	C	chr02	21870549	21870549	DEL104082	INV56	DEL
Bsyn vs. B	chr02	28242684	28242781	CCCGGCCTGGGCTTAGAGCCCGGCCTGGGCTTAGAGCCCGGCCTGGGCTTAGAGCCTGGGCTGGGCTTAACCCTCTGGGCTGGGCTTAACCGTCTGGG	C	chr02	21868019	21868019	DEL104105	INV56	DEL
Bsyn vs. B	chr02	28244547	28245006	-	-	chr02	21865775	21866282	HDR1034	INV56	HDR
Bsyn vs. B	chr02	28245007	28247247	-	-	chr02	21865774	21863454	INVAL1114	INV56	INVAL
Bsyn vs. B	chr02	28247247	28247826	-	-	chr02	21862911	21863454	HDR1035	INV56	HDR
Bsyn vs. B	chr02	28247827	28249430	-	-	chr02	21862910	21861315	INVAL1115	INV56	INVAL
Bsyn vs. B	chr02	28249430	28250166	-	-	chr02	21860452	21861315	HDR1036	INV56	HDR
Bsyn vs. B	chr02	28250167	28250705	-	-	chr02	21860451	21859913	INVAL1116	INV56	INVAL
Bsyn vs. B	chr02	28250705	28251100	-	-	chr02	21859524	21859913	HDR1037	INV56	HDR
Bsyn vs. B	chr02	28251101	28252062	-	-	chr02	21859523	21858542	INVAL1117	INV56	INVAL
Bsyn vs. B	chr02	28252062	28252824	-	-	chr02	21857824	21858542	HDR1038	INV56	HDR
Bsyn vs. B	chr02	28252825	28253836	-	-	chr02	21857823	21856810	INVAL1118	INV56	INVAL
Bsyn vs. B	chr02	28253836	28254102	-	-	chr02	21856542	21856810	HDR1039	INV56	HDR
Bsyn vs. B	chr02	28254103	28255044	-	-	chr02	21856541	21855621	INVAL1119	INV56	INVAL
Bsyn vs. B	chr02	28255044	28255216	-	-	chr02	21855522	21855621	HDR1040	INV56	HDR
Bsyn vs. B	chr02	28255217	28256896	-	-	chr02	21855521	21853827	INVAL1120	INV56	INVAL
Bsyn vs. B	chr02	28256897	28265248	-	-	-	-	-	NOTAL129	-	NOTAL
Bsyn vs. B	chr02	28265249	28287644	-	-	chr02	26160930	26183699	SYN43	-	SYN
Bsyn vs. B	chr02	28265249	28279553	-	-	chr02	26160930	26175547	SYNAL589	SYN43	SYNAL
Bsyn vs. B	chr02	28279553	28279737	-	-	chr02	26175547	26175756	HDR1041	SYN43	HDR
Bsyn vs. B	chr02	28279738	28286737	-	-	chr02	26175757	26182773	SYNAL590	SYN43	SYNAL
Bsyn vs. B	chr02	28286777	28287644	-	-	chr02	26182820	26183699	SYNAL591	SYN43	SYNAL
Bsyn vs. B	chr02	28287645	28288558	-	-	-	-	-	NOTAL130	-	NOTAL
Bsyn vs. B	chr02	28288559	28289407	-	-	chr02	26821377	26822225	TRANS97	-	TRANS
Bsyn vs. B	chr02	28288559	28289407	-	-	chr02	26821377	26822225	TRANSAL1170	TRANS97	TRANSAL
Bsyn vs. B	chr02	28289408	28296740	-	-	-	-	-	NOTAL131	-	NOTAL
Bsyn vs. B	chr02	28296741	28395198	-	-	chr02	26192301	26294063	SYN44	-	SYN
Bsyn vs. B	chr02	28296741	28321702	-	-	chr02	26192301	26216928	SYNAL592	SYN44	SYNAL
Reference = NCC (ancestral)						Query = NEAC (derived)
Asyn vs. A	chr07	13266822	13267070	ATAGGTGTGCACAGAGGCGCCGCATCCCATTAGGCATACCAGGCAACTGCCTGGGGCCCCGCAATTGTTTGGGGGCCCCGGGCCACGGGGGAGGCCCCCTAGAGCCAAAAAAAAACCACAATCGCTCCACTCCACACTCCCCCCCACCCCCCCCCACCCCCCCACCCCCCCCCCCCCCCGTCAACAATTCCCCCCCCCCCCCATCAACAATCCTCTGCCTAGGGCCCCCACACTACCTAGAATCGCCCC	A	chr07	26290531	26290531	DEL45224	TRANS78	DEL
Asyn vs. A	chr07	13267884	13276603	-	-	chr07	26291345	26303373	HDR376	TRANS78	HDR
Asyn vs. A	chr07	13276604	13277890	-	-	chr07	26303374	26304644	TRANSAL1626	TRANS78	TRANSAL
Asyn vs. A	chr07	13277890	13280892	-	-	chr07	26304644	26304773	HDR377	TRANS78	HDR
Asyn vs. A	chr07	13280893	13300598	-	-	chr07	26304774	26325224	TRANSAL1627	TRANS78	TRANSAL
Asyn vs. A	chr07	13283488	13283608	AGGAGACCCACACACCAGAGAGGAGACCCACACACCAGAGAGGAGACCCACACACCAGAGGGGAGACCCACACACCAGAGAGGAGACCCACACACCAGAGAGGAGACCCACACAACAGAGG	A	chr07	26307350	26307350	DEL45279	TRANS78	DEL
Asyn vs. A	chr07	13300598	13301712	-	-	chr07	26325224	26326318	HDR378	TRANS78	HDR
Asyn vs. A	chr07	13301713	13302082	-	-	chr07	26326319	26326688	TRANSAL1628	TRANS78	TRANSAL
Asyn vs. A	chr07	13302082	13302552	-	-	chr07	26326688	26327068	HDR379	TRANS78	HDR
Asyn vs. A	chr07	13302553	13304493	-	-	chr07	26327069	26329049	TRANSAL1629	TRANS78	TRANSAL
Asyn vs. A	chr07	13304493	13304687	-	-	chr07	26329049	26329371	HDR380	TRANS78	HDR
Asyn vs. A	chr07	13304688	13313587	-	-	chr07	26329372	26338517	TRANSAL1630	TRANS78	TRANSAL
Asyn vs. A	chr07	13306176	13306261	TAGGACACACATGCGCTCATGGAGAGCCAGGGGGAATGAGGAAACCATTCTCTCTAGGTGTGGAACGCTTCAGAAGAGTCAGATGA	T	chr07	26330860	26330860	DEL45583	TRANS78	DEL
Asyn vs. A	chr07	13313588	13315728	-	-	-	-	-	NOTAL75	-	NOTAL
Asyn vs. A	chr07	13315729	16289471	-	-	chr07	13836979	16838295	INV61	-	INV
Asyn vs. A	chr07	13315729	13317925	-	-	chr07	16838295	16836140	INVAL843	INV61	INVAL
Asyn vs. A	chr07	13316238	13316288	TATATATATATATATATATATATATATATATATATATATATATATGACCTG	T	chr07	16837787	16837787	DEL45719	INV61	DEL
Asyn vs. A	chr07	13317925	13321382	-	-	chr07	16836013	16836140	HDR381	INV61	HDR
Asyn vs. A	chr07	13321383	13324913	-	-	chr07	16836012	16832623	INVAL844	INV61	INVAL
Asyn vs. A	chr07	13323180	13323352	GAAAAGGGACTTCCAATGTGTGGGAATCCGAGCTATGTATTTGAAAGATCCACAATGACTTATTTAGTTTCTGCCAAAGTCTCACATCAAAGACAGGGGGCCCAACCCTGGTGATTTGTGCATGACGAACCACAGCTCACTGGTGACCAAGTACCGTAATAGAGGAGTTAAAT	G	chr07	16834211	16834211	DEL45757	INV61	DEL
Asyn vs. A	chr07	13324913	13326691	-	-	chr07	16831370	16832623	HDR382	INV61	HDR
Asyn vs. A	chr07	13326692	13352670	-	-	chr07	16831369	16805855	INVAL845	INV61	INVAL
Asyn vs. A	chr07	13328416	13328630	CTATTAATAAATACAGCACTGACCCTGGACACTTTTAAAAAAGGCCTAAAAATCTACCTTTTTAAAGAAGCTTTTCATTAGTTGTTTCCTTTGGAGAGACGTTCTCTCTCCAAATTTTAACTTTTACTTTTCTTTTTTTTTCTTATGTAGCACTTTGAGATTGTTTGCTCAATATAAAGTGCATTACAAATAAAATTCATTATTATTATTATTAT	C	chr07	16829630	16829630	DEL45811	INV61	DEL
Asyn vs. A	chr07	13337663	13337810	CCTACCATTACGAGTCCCGTTTGGTCTAGCAGGGAATTCGCACAATGGTGGTGCTGCTGCTTGCTTACGCTCTTCACTGCTTATTAGCGCTACTTGGAAGACGCCATTAAATCCTTACTGCACCCCATTATGTATTAAGGATATTTAT	C	chr07	16820617	16820617	DEL45906	INV61	DEL
Asyn vs. A	chr07	13349447	13349503	TGAGTGAGTGAGTGAGTGAGTGAGTGAGAGTGAGAGTGAGAGAGAGAGAGAGAGAGA	T	chr07	16808945	16808945	DEL45992	INV61	DEL
Asyn vs. A	chr07	13352670	13352804	-	-	chr07	16805759	16805855	HDR383	INV61	HDR
Asyn vs. A	chr07	13352805	13375221	-	-	chr07	16805758	16783190	INVAL846	INV61	INVAL
Bsyn vs. B	chr07	24866724	24867283	-	-	chr07	16890302	16889752	INVAL1528	INV62	INVAL
Bsyn vs. B	chr07	24867283	24867333	-	-	chr07	16888841	16889752	HDR1065	INV62	HDR
Bsyn vs. B	chr07	24867334	24868453	-	-	chr07	16888840	16887709	INVAL1529	INV62	INVAL
Bsyn vs. B	chr07	24868453	24882039	-	-	chr07	16874919	16887709	HDR1066	INV62	HDR
Bsyn vs. B	chr07	24882040	24882951	-	-	chr07	16874918	16874005	INVAL1530	INV62	INVAL
Bsyn vs. B	chr07	24882951	24885803	-	-	chr07	16866012	16874005	HDR1067	INV62	HDR
Bsyn vs. B	chr07	24885804	24893313	-	-	chr07	16866011	16858632	INVAL1531	INV62	INVAL
Bsyn vs. B	chr07	24890344	24890468	TTGCGATAGCCGCGGCAGCTACGTTAGCGTCGTGACCTCATAGCTGCCGGACACAGTGTAGTCTGCTAATAAATCCAAGGAAAAAGAAGAACACGCACAATGTACAAAGAGCAACAATGTAGGAC	T	chr07	16861507	16861507	DEL131727	INV62	DEL
Bsyn vs. B	chr07	24893313	24893395	-	-	chr07	16857666	16858632	HDR1068	INV62	HDR
Bsyn vs. B	chr07	24893396	24895971	-	-	chr07	16857665	16855157	INVAL1532	INV62	INVAL
Bsyn vs. B	chr07	24895972	24936874	-	-	-	-	-	NOTAL79	-	NOTAL
Bsyn vs. B	chr07	24936875	24964199	-	-	chr07	26515119	26542786	INV63	-	INV
Bsyn vs. B	chr07	24936875	24944227	-	-	chr07	26542786	26535445	INVAL1533	INV63	INVAL
Bsyn vs. B	chr07	24944227	24947508	-	-	chr07	26531289	26535445	HDR1069	INV63	HDR
Reference = NEAC (ancestral)						Query = NCC (derived)
Asyn vs. A	chr12	812419	830096	-	-	-	-	-	NOTAL4	-	NOTAL
Asyn vs. A	chr12	830097	13836020	-	-	chr12	623644	13413489	INV29	-	INV
Asyn vs. A	chr12	830097	858583	-	-	chr12	13413489	13383917	INVAL550	INV29	INVAL
Asyn vs. A	chr12	858583	873827	-	-	chr12	13381539	13383917	HDR26	INV29	HDR
Asyn vs. A	chr12	873828	1007905	-	-	chr12	13381538	13243809	INVAL551	INV29	INVAL
Bsyn vs. B	chr12	13832897	13833331	-	-	chr12	627687	627265	INVAL1051	INV29	INVAL
Bsyn vs. B	chr12	13833331	13835630	-	-	chr12	624055	627265	HDR527	INV29	HDR
Bsyn vs. B	chr12	13835631	13836020	-	-	chr12	624054	623644	INVAL1052	INV29	INVAL
Bsyn vs. B	chr12	13836021	14016428	-	-	-	-	-	NOTAL5	-	NOTAL

### Sheet: S.Table S2
TABLE S2: Descriptive statistics of TE orders (count, mean, SD, median, min, max) in the three TE libraries for G. Morhua, (i) raw library from RepeatModeler2, (ii) processed library from MCHelper, and (iii) final curated library.
TABLE S2
	Raw RepeatModeler2						MCHelper						Final curated
Order	Count	Mean (bp)	SD (bp)	Median (bp)	Min (bp)	Max (bp)	Count	Mean (bp)	SD (bp)	Median (bp)	Min (bp)	Max (bp)	Count	Mean (bp)	SD (bp)	Median (bp)	Min (bp)	Max (bp)
LTR	624	2299.71	2605.51	868	103	14574	606	3508.66	2863.11	3132	116	15680	451	3656.23	2811.23	3834	116	15680
LINE	211	1477.09	1749.78	913	60	14842	156	2431.56	1937.92	1983	105	11279	138	3531.09	2599.53	3021	359	14096
Penelope	9	1912.56	1433.44	2223	33	4407	NA	NA	NA	NA	NA	NA	7	5479.86	2133.27	5963	2181	7922
DIRS	14	2172.57	1317.76	2216	133	4846	10	4471.80	2531.53	5488	385	8203	2	5833.00	161.22	5833	5719	5947
SINE	15	288.60	204.37	263	130	983	7	646.43	1051.88	271	161	3025	1	475.00	NA	475	475	475
DNA	641	967.95	1187.80	569	43	14910	510	1905.65	2032.06	1144	43	14096	185	2892.37	2384.04	2207	282	14909
MITE	NA	NA	NA	NA	NA	NA	134	1334.99	1031.32	1024	263	5644	19	1170.05	573.15	1080	268	3100
Helitron	12	3960.33	4079.52	1645	790	12183	15	5133.33	3569.95	4975	789	12147	2	10233.00	2706.80	10233	8319	12147
Maverick	16	2044.69	3578.53	877	196	14910	19	4045.63	4019.48	3036	51	14909	3	8998.67	5190.99	6908	5179	14909

### Sheet: S.Table S3
TABLE S3: Repeat content of A) the NEAC genome assembly, B) the NCC genome assembly, and C) the Celtic cod genome assembly. All three assemblies were masked with the curated TE library for Atlantic cod.
Table S3A						Table S3B						Table S3C
Group		Num. elements	Coverage (Mb)	Coveragea (%)		Group		Num. elements	Coverage (Mb)	Coveragea (%)		Group		Num. elements	Coverage (Mb)	Coveragea (%)
Unknown		411910	95.7	14.29		Unknown		442198	97.1	14.29		Unknown		432587	98.2	14.35
DNA		103106	292.7	4.37		DNA		111789	29.4	4.33		DNA		107459	30.0	4.38
LTR		90354	34.3	5.11		LTR		95324	32.6	4.80		LTR		95525	35.6	5.20
LINE		138646	30.3	4.52		LINE		147741	29.8	4.39		LINE		147385	31.0	4.53
Total interspersed repeatsb		744016	189.6	28.3		Total interspersed repeatsb		797546	189.0	27.81		Total interspersed repeatsb		784524	194.7	28.46
Tandem repeats		552240	44.2	6.59		Tandem repeats		597193	48.0	7.08		Tandem repeats		578890	51.5	7.52
Total		1296256	236.0c	35.23c		Total		1394739	239.8c	35.14c		Total		1447606	248.7c	36.35c
aGroups of elements with less than 1% coverage in the assembly are not shown, but included in the total count.
bTotal of all annotated interspersed repeats (Class I, Class II and Unknown).
cRefers to bases masked by RepeatMasker.

### Sheet: S.Table S4
TABLE S4: Student's t-test of TE-density on chromosomes 1, 2, 7 and 12 in NEAC and NCC, comparing the breakpoints (± 50,000 bp) to non-breakpoint regions on their respective chromosomes. Chromosomes with significant differences between breakpoints and non-breakpoint regions (p<0.05) are highlighted in yellow,
TABLE S4
NEAC
Chr	BP Mean	BP Std	Non-BP Mean	Non-BP Std	T-statistic	P-value
1	0.221804	0.145928	0.250114	0.213576	-0.396008	0.692247
2	0.15102	0.0679008	0.31014	0.231348	-1.68261	0.0930078
7	0.62002	0.227233	0.25721	0.217294	4.067	5.42306e-05
12	0.47662	0.217306	0.241656	0.207838	2.25224	0.0247015
NCC
Chr	BP Mean	BP Std	Non-BP Mean	Non-BP Std	T-statistic	P-value
1	0.224717	0.162197	0.249782	0.20788	-0.414915	0.678357
2	0.15331	0.0601399	0.261296	0.184345	-1.43268	0.152573
7	0.349767	0.165022	0.229105	0.18416	1.59779	0.11065
12	0.51657	0.302293	0.202245	0.165673	4.56327	6.4049e-06

### Sheet: S.Table S5
TABLE S5: Putative centromere regions in chromosomes 1, 2, 7 and 12 in NEAC and NCC. The positions were estimated by plotting (Supplementary Figures S7-S9), final coordinates in Supplementary Figure S9.
TABLE S5
NEAC			NCC
Chr	Start (bp)	End (bp)	Chr	Start (bp)	End (bp)
1	19500000	21500000	1	25500000	27500000
2	8600000	9000000	2	6000000	8000000
7	4000000	9000000	7	3000000	8000000
12	13750000	17000000	12	14000000	19500000

### Sheet: S.Table S6
TABLE S6: Overview of TEs residing in inversion breakpoint pairs. TEs present in breakpoint pairs of either the derived and/or ancestral arrangements in chromosomes 1, 2, 7 or 12 are included (and not if they only appear in one breakpoint).
Table S6
									Num. elements in breakpoint pairsa		Mean length bp (SD)		Mean div. from consensus (%)		Insertions overlap same part of consensus?
Chr	Class	Order	Superfamily	Family			Breakpoint pair	Consensus length (bp)	Derived	Ancestral	Derived	Ancestral	Derived	Ancestral	Derived	Ancestral	Additional information on consensus sequence
1	DNA	TIR	chimerical	gadMor-TIR_chim-3323			A vs D	2633	2	-	1276 (NA)	-	1.45	-	Yes	-	Display clear TIRs in both ends, 5' and 3' TIR homologous with DNA-X-7_DR (D. Rerio). Has internal hits with Crypton and L2 (~651-991) with high coverage. Chimerical.
	DNA	MITE	hAT	gadMor-Unc-8043			BC vs D	3967	5	-	1973 (454)	-	6.92	-	Yes	-	Internal simple repeats from ~400-2,600 bp makes up most of the consensus. No good hits in any database, no ORFs, one full-length copy in the assembly, but high coverage of internal repeats in assembly. Likely a SSR. Many hits with closely releated species with BLAST.
	DNA	MITE	hAT	gadMor-hAT-1784			BC vs D	1723	3	-	1334 (84)	-	1.25	-	Yes	-	Internal inverted repeats in tandem, flanked by relatively long TIRs. Has homology with hAT-superfamily, this is a MITE.
	DNA	MITE	-	gadMor-MITE-53			Bsyn vs Csyn	284	-	2	-	274 (NA)	-	10.55	-	Yes	Structural evidence of two TIRs head-to-head with no sequence in between. This is a MITE.
2	Retroelement	LTR	Ty3/Metaviridae	gadMor-Ty3/Metaviridae-342			A vs B	4407	2	-	420 (NA)	-	31.1	-	Yes	-	Good hits on LTR proteins in all databases. Relatively long consensus, but not enclosed by LTRs.
	Retroelement	LTR	Ty3/Metaviridae	gadMor-Ty3/Metaviridae-93			A vs B	4527	2	-	376 (NA)	-	30.9	-	Yes	-	This is an intact LTR/Gypsy. Enclosed with LTRs and long ORFs. 4-5 full-copy insertions in the genome. High coverage in LTRs. Good hits on all proteins with all databases.
	Retroelement	LINE	L2	gadMor-L2-123			A vs B	1493	2	2	297 (NA)	306 (NA)	11.2	10.35	Yes	Yes	Strong hit on LINE/L2 from all databases, high coverage in 3' end and lower towards 5', typical of LINEs due to 5' truncation upon insertion.
	DNA	TIR	-	gadMor-TIR-3148			A vs B	919	4	4	300 (147)	316 (126)	3.18	3.68	Yes	Yes	Display clear TIRs in both ends, no hits in any databases. This is a TIR.
	Retroelement	LINE	chimerical	gadMor-LINE_chim-12136			A vs B	6222	2	2	268 (NA)	272 (NA)	10.15	11.1	Yes	Yes	Some hits on LINE/L2 in several databases, especially from 0-2,000 bp. No typical LINE structure in consensus, hits with other orders. Chimerical. The 5' end that maps to breakpoint is not matching a LINE, but is a highly repetitive region.
	Unknown	Unknown	-	gadMor-Unc-13834			A vs B	4753	3	3	172 (52)	225 (10)	26.03	26.17	Yes	Yes	Several internal repeats and inverted repeats. No ORFs, no good clear hit in databases. Probably not a real TE.
	Unknown	Unknown	chimerical	gadMor-Unc_chim-1615			A vs B	1093	5	5	757 (617)	1126 (1410)	12.1	12.1	Yes	Yes	Has hits with Helitron and LTR ORFs in reverse orientation of one another from ~400-1100 bp. Chimerical. The 3' end that maps to breakpoint is not in this region, looks like a tandem repetitive region of consensus with high coverage in assembly.
7	DNA	MITE	hAT	gadMor-Unc-8043			C vs D	3967	2	-	5838 (NA)	-	6.44	-	Yes	-	Internal simple repeats from ~400-2,600 bp makes up most of the consensus. No good hits in any database, no ORFs, one full-length copy in the assembly, but high coverage of internal repeats in assembly. Likely a SSR. Many hits with closely releated species with BLAST.
	Retroelement	LTR	Ty3/Metaviridae	gadMor-Ty3/Metaviridae-1125			C vs D	5290	7	-	434 (261)	-	5.31	-	Yes	-	Good hits on long ORFs corresponding to LTR/Ty3-Metaviridae in all databases, enclosed with LTRs. Higher coverage in the LTRs, ~3 full-length copies.
	Unknown	Unknown	chimerical	gadMor-Unc_chim-569			C vs D	6595	2	-	230 (NA)	-	18.95	-	Yes	-	Many hits on LTRs, LINEs and TIRs, all in tandem. A couple of full-length copies in the genome, with highly variable coverage in different regions of the consensus. Chimerical. The 3' end that maps to breakpoint is a repeat, but no hits in databases.
	Unknown	Unknown	chimerical	gadMor-Unc_chim-410			C vs D	1683	2	-	86 (NA)	-	12.25	-	Yes	-	No good hits in databases (some LINE and TIRs), variable coverage in consensus (highest in mid-to-5' part). No classification on the region that maps to breakpoint.
	Unknown	Unknown	-	gadMor-Unc-310			C vs D	5558	7	-	522 (446)	-	14.16	-	Yes	-	Many long internal repeats, varying coverage along full-length. Two full-length copies in assembly. TR pattern in 5' end, annotated as a gene by repbase. PASTEC gives strong hit with a zinc-finger domain, same with BLAST. Probably non-TE.
12	DNA	TIR	-	gadMor-TIR-974			A vs B	1250	3	-	835 (429)	-	1.43	-	Yes	-	No good hits in databases, except for 3' end with a match for a TIR - which is the part of the consensus that maps to the breakpoints. Consensus is likely not complete, but has several full-length hits in assembly.
	DNA	TIR	-	gadMor-TIR-16844			A vs B	1216	2	-	748 (NA)	-	6.0	-	Yes	-	Good hits in both ends with DNA-elements, possible TIR in 3' end, consensus is likely not complete. Several full-length copies in assembly. Annotated as TIR by PASTEC and MCHelper. Consensus region that maps to breakpoints has high genomic coverage.

### Sheet: S.Table S7
Table S7 – Overview of sampled cod individuals for HiFi-sequencing. Sampling location, sampling date, zygosity and inversion haplotype of individuals that were successfully sequenced for one or more breakpoints on chromosome 2.
Table S7
Aqua genome ID	Sample location	Sampling date (M.D.Y)	Genotype	Haplotype
LOF_A_14_03	Lofoten	2014-06-08	Homozygote	Derived
LOF_A_14_04	Lofoten	2014-06-08	Homozygote	Derived
LOF_A_14_05	Lofoten	2014-06-08	Homozygote	Derived
LOF_A_14_18	Lofoten	2014-09-08	Homozygote	Derived
LOF_A_14_22	Lofoten	2014-09-08	Homozygote	Derived
AVE_M_14_02	Averøya	3/24/2014	Homozygote	Derived
AVE_M_14_05	Averøya	3/25/2014	Homozygote	Derived
LOF_M_14_53	Lofoten	3/19/2014	Heterozygote	Both
LOF_M_14_62	Lofoten	3/19/2014	Heterozygote	Both
LOF_A_14_06	Lofoten	2014-06-08	Heterozygote	Both
LOF_A_14_08	Lofoten	2014-07-08	Heterozygote	Both
LOF_A_14_11	Lofoten	2014-08-08	Heterozygote	Both
LOF_A_14_09	Lofoten	2014-08-08	Heterozygote	Both
LOF_A_14_16	Lofoten	2014-09-08	Heterozygote	Both
LOF_A_14_17	Lofoten	2014-09-08	Heterozygote	Both
LOF_A_14_20	Lofoten	2014-09-08	Heterozygote	Both
LOF_A_14_21	Lofoten	2014-09-08	Heterozygote	Both
LOF_A_14_23	Lofoten	2014-09-08	Heterozygote	Both
AVE_M_14_09	Averøya	3/25/2014	Heterozygote	Both
LOF_M_14_50	Lofoten	3/19/2014	Homozygote	Ancestral
LOF_M_14_51	Lofoten	3/19/2014	Homozygote	Ancestral
LOF_M_14_52	Lofoten	3/19/2014	Homozygote	Ancestral
LOF_M_14_54	Lofoten	3/19/2014	Homozygote	Ancestral
LOF_M_14_55	Lofoten	3/19/2014	Homozygote	Ancestral
LOF_M_14_56	Lofoten	3/19/2014	Heterozygote	Both
LOF_M_14_68	Lofoten	3/19/2014	Homozygote	Ancestral
LOF_A_14_01	Lofoten	2014-05-08	Homozygote	Ancestral
LOF_A_14_19	Lofoten	2014-09-08	Homozygote	Ancestral
AVE_M_14_01	Averøya	3/24/2014	Homozygote	Ancestral
AVE_M_14_06	Averøya	3/25/2014	Homozygote	Ancestral
AVE_M_14_07	Averøya	3/25/2014	Homozygote	Ancestral
LOF_M_14_27	Lofoten	3/18/2014	Homozygote	Ancestral
LOF_M_14_28	Lofoten	3/18/2014	Homozygote	Ancestral
LOF_M_14_29	Lofoten	3/18/2014	Homozygote	Ancestral
LOF_M_14_30	Lofoten	3/18/2014	Homozygote	Ancestral
AVE_M_14_13	Averøya	3/25/2014	Homozygote	Ancestral

### Sheet: S.Table S8
Table S8 – Pairwise identity of PacBio HiFi reads and corresponding coordinates on chromosome 2 in NEAC and NCC reference genomes. Pairwise identity calculated after aligning multiple sequences of each breakpoint to the reference genome of their respective breakpoint on the chromosome 2 inversion. First comparing each of the non-inverted breakpoint to the NEAC reference genome, and then the inver…
Table S8
Breakpoint		Mapped r.g		Pairwise identity		Sequences		GC
Non-inverted A		NEAC 471966-479024		0.991		25		0.455
Non-inverted B		NEAC 4463989-4471995		0.994		34		0.447
Inverted A		NCC 26153000 - 26159000		0.987		23		0.448
Inverted B		NCC 21850000 - 218560000		0.994		14		0.448
Non-inverted A / Inverted A		NEAC 471966-479024		0.973		48		0.45
Non-inverted B / Inverted B		NEAC 4463989-4471995		0.98		45		0.448
